# Rampant transposition following RNAi loss causes hypermutation and antifungal drug resistance in clinical isolates of a human fungal pathogen

**DOI:** 10.1101/2021.08.11.455996

**Authors:** Shelby J. Priest, Vikas Yadav, Cullen Roth, Tim A. Dahlmann, Ulrich Kück, Paul M. Magwene, Joseph Heitman

## Abstract

Microorganisms survive and compete by stochastically acquiring mutations that enhance fitness. Although increased mutation rates are often deleterious in multicellular organisms, hypermutation can be beneficial for microbes experiencing strong selective pressures. Infections caused by *Cryptococcus neoformans* are responsible for ∼15% of AIDS-related deaths and associated with high mortality rates, attributable to a dearth of antifungal drugs and drug resistance. We identified two hypermutator *C. neoformans* clinical isolates in which Cnl1 transposon insertions were responsible for drug resistance. Whole-genome sequencing revealed both hypermutator genomes harbor a nonsense mutation in the RNAi component *ZNF3* and hundreds of Cnl1 elements organized into massive subtelomeric arrays on every chromosome. QTL mapping identified a significant locus associated with hypermutation that included *znf3*. CRISPR-mediated editing of the *znf3* nonsense mutation abolished hypermutation and restored siRNA production. In sum, hypermutation and drug resistance in these isolates results from RNAi loss and a significant burden of Cnl1 elements.
