## Supplementary Table S1 for "Rampant transposition following RNAi loss causes hypermutation and antifungal drug resistance in clinical isolates of a human fungal pathogen"

### Sheet: Sheet1
Isolate	Heitman Strain No.	Group	Mating Type	Isolation Source	Hypermutator Candidate?
125.91	JOHE311	VNI	a	Clinical	Yes
C8	JOHE3620	VNI	α	Clinical	Yes
C12	JOHE3624	VNII	α	Clinical	Yes
IUM-96-28-28	JOHE4867	VNI	a	Environmental	Yes
Bt1	JOHE5002	VNBII	α	Clinical	Yes
Bt43	JOHE5043	VNI	α	Clinical	Yes
Bt65	JOHE5067	VNBII	a	Clinical	Yes
Bt76	JOHE5077	VNBII	α	Clinical	Yes
Bt79	JOHE5080	VNI	α	Clinical	Yes
Bt81	JOHE5082	VNBII	a	Clinical	Yes
Bt98	JOHE5098	VNBII	α	Clinical	Yes
Bt106	JOHE5105	VNI	α	Clinical	Yes
Bt118	JJOHE5117	VNI	α	Clinical	Yes
Bt125	JOHE5123	VNI/VNB hybrid	α	Clinical	Yes
Bt133	JOHE5131	VNBII	a	Clinical	Yes
Bt138	JOHE5136	VNI	α	Clinical	Yes
C45	JOHE8098	VNII	α	Clinical	Yes
NRHc5031.ENR.CLIN.ISO	JOHE21999	VNBII	α	Clinical	Yes
NRHc5014.ENR	JOHE22001	VNBII	a	Clinical	Yes
Gbc51-2	JOHE22003	VNI	α	Environmental	Yes
Gbc16-1	JOHE22006	VNI	α	Environmental	Yes
Gbc44-1	JOHE22010	VNI	α	Environmental	Yes
Gbc42-1	JOHE22011	VNI	α	Environmental	Yes
Gb159-1	JOHE22016	VNI	α	Environmental	Yes
Tu241-1	JOHE9988	VNI	α	Environmental	Yes
Tu229-1	JOHE9993	VNBI	α	Environmental	Yes
Tu248-1	JOHE9987	No Data	α	Environmental	Yes
Tu406-1	JOHE9991	VNBI	α	Environmental	Yes
Tu422-1	JOHE9992	VNBI	a	Environmental	Yes
WM148	JOHE3751	VNI	α	Clinical	Yes
Ze90-1	JOHE9990	VNBII	α	Environmental	Yes
LP-RSA2296	JOHE22081	VNI	α	Clinical	Yes
MW-RSA36	JOHE22051	VNI	α	Clinical	Yes
MW-RSA5387	JOHE22023	VNI	α	Clinical	Yes
C23	JOHE22019	VNI	α	Clinical	Yes
A1-35-8	JOHE22017	VNI	α	Environmental	Yes
Bt2	JOHE5003	VNI	α	Clinical	No
Bt3	JOHE5004	VNI	α	Clinical	No
Bt4	JOHE5005	VNI	α	Clinical	No
Bt5	JOHE5006	VNBII	α	Clinical	No
Bt6	JOHE5007	VNI	α	Clinical	No
Bt7	JOHE5008	VNBI	α	Clinical	No
Bt8	JOHE5009	VNI	α	Clinical	No
Bt10	JOHE5011	VNBII	α	Clinical	No
Bt11	JOHE5012	VNI	α	Clinical	No
Bt15	JOHE5015	VNI	α	Clinical	No
Bt17	JOHE5017	VNI	α	Clinical	No
Bt18	JOHE5018	VNI	α	Clinical	No
Bt19	JOHE5019	VNI	α	Clinical	No
Bt20	JOHE5020	VNI	α	Clinical	No
Bt22	JOHE5022	VNBI	α	Clinical	No
Bt23	JOHE5023	VNI	α	Clinical	No
Bt24	JOHE5024	VNBI	a	Clinical	No
Bt25	JOHE5025	VNBII	α	Clinical	No
Bt27	JOHE5027	VNBII	α	Clinical	No
Bt28	JOHE5028	VNI	α	Clinical	No
Bt30	JOHE5030	VNI	α	Clinical	No
Bt31	JOHE5031	VNBII	α	Clinical	No
Bt32	JOHE5032	VNBII	α	Clinical	No
Bt33	JOHE5033	VNBII	α	Clinical	No
Bt34	JOHE5034	VNBII	α	Clinical	No
Bt35	JOHE5035	VNBII	α	No Data	No
Bt37	JOHE5037	VNI	α	Clinical	No
Bt38	JOHE5038	VNBII	α	Clinical	No
Bt39	JOHE5039	VNBII	α	Clinical	No
Bt40	JOHE5040	VNBII	α	Clinical	No
Bt41	JOHE5041	VNBII	α	Clinical	No
Bt42	JOHE5042	VNI	α	Clinical	No
Bt44	JOHE5045	VNI	α	Clinical	No
Bt45	JOHE5047	VNBI	α	Clinical	No
Bt46	JOHE5048	VNBII	α	Clinical	No
Bt47	JOHE5049	VNI	α	Clinical	No
Bt48	JOHE5050	VNI	α	Clinical	No
Bt49	JOHE5051	VNI	α	Clinical	No
Bt52	JOHE5054	VNBII	α	Clinical	No
Bt53	JOHE5055	VNBII	α	Clinical	No
Bt54	JOHE5056	VNBII	α	Clinical	No
Bt55	JOHE5057	VNBII	α	Clinical	No
Bt56	JOHE5058	VNBII	α	Clinical	No
Bt57	JOHE5059	VNI	α	Clinical	No
Bt58	JOHE5060	VNI	α	Clinical	No
Bt59	JOHE5061	VNI	α	Clinical	No
Bt60	JOHE5062	VNBI	α	Clinical	No
Bt62	JOHE5064	VNI	α	Clinical	No
Bt63	JOHE5065	VNBI	a	Clinical	No
Bt66	JOHE5068	VNI	α	Clinical	No
Bt68	JOHE5070	VNI	α	Clinical	No
Bt70	JOHE5072	VNBI	a	Clinical	No
Bt72	JOHE5073	VNI	α	Clinical	No
Bt75	JOHE5076	VNBII	α	Clinical	No
Bt77	JOHE5078	VNI	α	Clinical	No
Bt78	JOHE5079	VNI	α	Clinical	No
Bt83	JOHE5084	VNI	α	Clinical	No
Bt84	JOHE5085	VNBII	α	Clinical	No
Bt85	JOHE5086	VNBI	a	Clinical	No
Bt87	JOHE5088	VNI	α	Clinical	No
Bt88	JOHE5089	VNBII	a	Clinical	No
Bt89	JOHE5090	VNBII	α	Clinical	No
Bt90	JOHE5091	VNI	α	Clinical	No
Bt92	JOHE5093	VNI	α	Clinical	No
Bt93	JOHE5094	VNI	α	Clinical	No
Bt95	JOHE5095	VNI	α	Clinical	No
Bt96	JOHE5096	VNBI	α	Clinical	No
Bt97	JOHE5097	VNI	α	Clinical	No
Bt100	JOHE5099	VNI	α	Clinical	No
Bt101	JOHE5100	VNI	α	Clinical	No
Bt102	JOHE5101	VNBI	α	Clinical	No
Bt103	JOHE5102	VNBII	α	Clinical	No
Bt104	JOHE5103	VNI	α	Clinical	No
Bt105	JOHE5104	VNBII	α	Clinical	No
Bt107	JOHE5106	VNI	α	Clinical	No
Bt108	JOHE5107	VNI	α	Clinical	No
Bt109	JOHE5108	VNBII	α	Clinical	No
Bt110	JOHE5109	VNI	α	Clinical	No
Bt111	JOHE5110	VNI	α	Clinical	No
Bt114	JOHE5113	VNI	α	Clinical	No
Bt115	JOHE5114	VNBII	α	Clinical	No
Bt116	JOHE5115	VNI	α	Clinical	No
Bt117	JOHE5116	VNI	α	Clinical	No
Bt119	JOHE5118	VNI	α	Clinical	No
Bt120	JOHE5119	VNI	α	Clinical	No
Bt121	JOHE5120	VNI	α	Clinical	No
Bt123	JOHE5121	VNI	α	Clinical	No
Bt126	JOHE5124	VNI	α	Clinical	No
Bt127	JOHE5125	VNI	N/A	No data	No
Bt128	JOHE5126	VNBII	α	Clinical	No
Bt129	JOHE5127	VNI	α	Clinical	No
Bt130	JOHE5128	VNI	a	Clinical	No
Bt131	JOHE5129	VNI/VNB hybrid	a	Clinical	No
Bt132	JOHE5130	VNI	α	Clinical	No
Bt134	JOHE5132	VNI	α	Clinical	No
Bt136	JOHE5134	VNBII	α	Clinical	No
Bt137	JOHE5135	VNI	α	Clinical	No
Bt139	JOHE5137	VNI	α	Clinical	No
Bt141	JOHE5138	VNI	α	Clinical	No
Bt142	JOHE5139	VNBI	a	Clinical	No
Bt143	JOHE5140	VNBII	α	Clinical	No
Bt146	JOHE5142	VNBII	α	Clinical	No
Bt147	JOHE5143	VNBI	α	Clinical	No
Bt148	JOHE5144	VNBI	α	Clinical	No
Bt149	JOHE5145	VNBII	α	Clinical	No
Bt150	JOHE5146	VNI	α	Clinical	No
Bt151	JOHE5147	VNI	α	Clinical	No
Bt152	JOHE5148	VNBII	α	Clinical	No
Bt153	JOHE5149	VNI	α	Clinical	No
Bt154	JOHE5150	VNBI	α	Clinical	No
Bt155	JOHE5151	VNI	α	Clinical	No
Bt156	JOHE5152	VNI	α	Clinical	No
Bt157	JOHE5153	VNBII	α	Clinical	No
Bt160	JOHE5156	VNI	α	Clinical	No
Bt161	JOHE5157	VNI	α	Clinical	No
Bt162	JOHE5158	VNI/VNB hybrid	a	Clinical	No
Bt163	JOHE5159	VNI/VNB hybrid	a	Clinical	No
Bt164	JOHE5160	VNI	α	Clinical	No
Bt202	JOHE5162	VNI	α	Clinical	No
Bt203	JOHE5163	VNI	α	Clinical	No
Bt204	JOHE5164	VNBI	a	Clinical	No
Bt205	JOHE5165	VNI	α	Clinical	No
Bt206	JOHE5166	VNBII	a	Clinical	No
Bt207	JOHE5167	VNI	α	Clinical	No
Bt208	JOHE5168	VNBII	α	Clinical	No
Bt209	JOHE5169	VNI	α	Clinical	No
Bt210	JOHE5170	VNI	α	Clinical	No
Bt211	JOHE5171	VNI	α	Clinical	No
Bt212	JOHE5172	VNI	α	Clinical	No
Bt213	JOHE5173	VNI	α	Clinical	No
Bt214	JOHE5174	VNI	α	Clinical	No
PMHc1022.ENR	JOHE22009	VNI	α	Clinical	No
PMHC1035.ENR.STOR	JOHE22000	VNBII	α	Clinical	No
PMHc1033.ENR	JOHE22002	VNBII	α	Clinical	No
PMHc1043.ENR.STOR	JOHE22005	VNI	α	Clinical	No
PMHc1031A.ENR.INI.LP	JOHE22007	VNI	α	Clinical	No
NRHc5001.ENR	JOHE22008	VNI	α	Clinical	No
NRHc5015.REL.CLIN.ISO	JOHE22012	VNI	α	Clinical	No
NRHc5015.ENR	JOHE22013	VNI	α	Clinical	No
NRHc5048.ENR.ISO	JOHE22004	VNI	α	Clinical	No
PMHc1032.ENR	JOHE22014	VNI	α	Clinical	No
LP-RSA848	JOHE22015	VNI	α	Clinical	No
8-1	JOHE1549	VNII	α	Clinical	No
WM626	JOHE1516	VNII	α	Clinical	No
MW-RSA3834	JOHE22105	VNI	α	No data	No
MW-RSA606	JOHE22022	VNI	α	Clinical	No
A1-84-14	JOHE22018	VNI	α	Environmental	No
AD2-99a	JOHE22020	VNI	α	Clinical	No
AD3-83a	JOHE22021	VNI	α	Clinical	No
C2	JOHE3615	VNII	α	Clinical	No
