## Supplementary Table S2 for "Rampant transposition following RNAi loss causes hypermutation and antifungal drug resistance in clinical isolates of a human fungal pathogen"

### Sheet: SNP_results
Gene	Parent transcript	Reference protein length	Alternative protein length	Stop codons in reference	Stop codons in alternative	Nonsynonymous changes	Genetic Variants in Gene Body	5' UTR Variants	3' UTR Variants	Exon Variants	Intron Variants	Strand	Start	End	Chromosome sequence ID	Gene Description	Protein length difference (Alt/Ref)
CNAG_02727	CNAG_02727-t26_1	445	445	1	1	8	24	0	9	14	1	1	894181	896086	CP003822.1	similar to Avo2 Tor2 kinase component	0
CNAG_01842	CNAG_01842-t26_1	1590	1590	1	1	26	80	0	1	74	5	-1	1054281	1059480	CP003830.1	hypothetical protein	0
CNAG_02717	CNAG_02717-t26_1	349	349	1	1	6	39	5	2	12	20	-1	924061	926473	CP003822.1	aryl-alcohol dehydrogenase	0
CNAG_02724	CNAG_02724-t26_1	779	779	1	1	28	75	4	8	58	5	-1	900246	903113	CP003822.1	hypothetical protein	0
CNAG_02687	CNAG_02687-t26_1	296	296	1	1	2	13	0	1	8	4	1	1014198	1015686	CP003822.1	hypothetical protein	0
CNAG_02658	CNAG_02658-t26_1	734	734	1	1	6	22	2	3	9	8	-1	1098651	1102937	CP003822.1	hypothetical protein	0
CNAG_02698	CNAG_02698-t26_1	924	924	1	1	6	16	0	0	13	3	-1	982596	985938	CP003822.1	hypothetical protein	0
CNAG_02677	CNAG_02677-t26_1	353	353	1	1	0	13	1	0	5	7	1	1048379	1050367	CP003822.1	cytoplasmic protein	0
CNAG_02672	CNAG_02672-t26_1	565	565	1	1	2	6	1	0	4	1	-1	1061359	1063572	CP003822.1	nonsense-mediated mRNA decay protein 3	0
CNAG_02661	CNAG_02661-t26_1	267	267	1	1	8	25	5	6	6	8	1	1091658	1093660	CP003822.1	Identified spore protein 4	0
CNAG_02721	CNAG_02721-t26_1	1578	1578	1	1	12	25	1	3	21	0	-1	908141	913426	CP003822.1	leucine repeat containing protein	0
CNAG_02675	CNAG_02675-t26_1	1025	1025	1	1	8	13	1	0	9	3	-1	1052733	1056705	CP003822.1	CAMK/CAMKL/GIN4 protein kinase	0
CNAG_02681	CNAG_02681-t26_1	543	543	1	1	10	34	3	5	21	5	-1	1035566	1038054	CP003822.1	Phytase	0
CNAG_01832	CNAG_01832-t26_1	229	229	1	1	4	16	2	5	6	3	-1	1033352	1034522	CP003830.1	hypothetical protein	0
CNAG_02720	CNAG_02720-t26_1	651	651	1	1	8	14	0	0	10	4	1	913679	916146	CP003822.1	nuclear GTP-binding protein	0
CNAG_07609	CNAG_07609-t26_1	718	718	1	1	16	29	0	3	26	0	1	1030739	1033440	CP003830.1	ATP-dependent RNA helicase DDX51/DBP6	0
CNAG_02719	CNAG_02719-t26_1	293	293	1	1	8	54	34	9	10	1	1	916196	920938	CP003822.1	hypothetical protein	0
CNAG_02696	CNAG_02696-t26_1	1194	1194	1	1	12	31	0	0	23	8	-1	989713	994374	CP003822.1	exocyst protein	0
CNAG_02662	CNAG_02662-t26_1	1185	1185	1	1	24	47	7	2	35	3	-1	1087029	1091496	CP003822.1	cysteine protease atg4	0
CNAG_01824	CNAG_01824-t26_2	1550	1550	1	1	12	89	10	3	56	20	1	1010646	1016912	CP003830.1	Transmembrane protein transmembrane protein variant	0
CNAG_01824	CNAG_01824-t26_1	1550	1550	1	1	12	89	13	3	56	17	1	1010646	1016912	CP003830.1	Transmembrane protein transmembrane protein variant	0
CNAG_01827	CNAG_01827-t26_2	574	574	1	1	20	76	3	7	38	28	-1	1021407	1024480	CP003830.1	hypothetical protein hypothetical protein variant 1 hypothetical protein variant 2 hypothetical protein variant 3	0
CNAG_01827	CNAG_01827-t26_3	576	576	1	1	20	76	3	7	38	28	-1	1021407	1024480	CP003830.1	hypothetical protein hypothetical protein variant 1 hypothetical protein variant 2 hypothetical protein variant 3	0
CNAG_01827	CNAG_01827-t26_4	593	593	1	1	20	76	3	7	39	27	-1	1021407	1024480	CP003830.1	hypothetical protein hypothetical protein variant 1 hypothetical protein variant 2 hypothetical protein variant 3	0
CNAG_01827	CNAG_01827-t26_1	581	581	1	1	24	76	3	7	38	28	-1	1021407	1024480	CP003830.1	hypothetical protein hypothetical protein variant 1 hypothetical protein variant 2 hypothetical protein variant 3	0
CNAG_01880	CNAG_01880-t26_1	489	489	1	1	6	13	1	2	7	3	-1	1164203	1166277	CP003830.1	hypothetical protein	0
CNAG_07526	CNAG_07526-t26_1	77	77	1	1	4	3	0	0	3	0	-1	998308	998541	CP003822.1	hypothetical protein	0
CNAG_02716	CNAG_02716-t26_1	1153	1153	1	1	14	44	1	1	40	2	1	926450	930440	CP003822.1	hypothetical protein	0
CNAG_01867	CNAG_01867-t26_1	757	757	1	1	8	24	0	0	20	4	-1	1134802	1137529	CP003830.1	mitochondrial division protein 1	0
CNAG_01875	CNAG_01875-t26_1	1508	1508	1	1	14	25	3	0	19	3	1	1148443	1153880	CP003830.1	wd-repeat protein	0
CNAG_02665	CNAG_02665-t26_2	731	731	1	1	20	31	5	1	23	2	1	1078211	1081408	CP003822.1	hypothetical protein hypothetical protein variant	0
CNAG_02665	CNAG_02665-t26_1	752	752	1	1	20	31	6	1	23	1	1	1078211	1081408	CP003822.1	hypothetical protein hypothetical protein variant	0
CNAG_02714	CNAG_02714-t26_1	222	222	1	1	0	39	28	1	2	8	-1	933939	937137	CP003822.1	elongation factor 1-beta	0
CNAG_02733	CNAG_02733-t26_1	595	595	1	1	10	45	8	1	25	11	1	880329	882985	CP003822.1	Monosaccharide transporter	0
CNAG_02726	CNAG_02726-t26_1	307	307	1	1	0	25	0	8	6	11	-1	895638	897290	CP003822.1	cytoplasmic protein	0
CNAG_01823	CNAG_01823-t26_1	307	307	1	1	2	34	4	7	10	13	-1	1007061	1009124	CP003830.1	myo-inositol-1(or 4)-monophosphatase myo-inositol-1(or 4)-monophosphatase variant	0
CNAG_01823	CNAG_01823-t26_2	307	307	1	1	2	34	4	7	10	13	-1	1007061	1009124	CP003830.1	myo-inositol-1(or 4)-monophosphatase myo-inositol-1(or 4)-monophosphatase variant	0
CNAG_01825	CNAG_01825-t26_1	293	293	1	1	10	17	4	1	12	0	-1	1016899	1018106	CP003830.1	hypothetical protein	0
CNAG_02710	CNAG_02710-t26_1	567	567	1	1	2	20	1	2	11	6	-1	944391	946744	CP003822.1	T-complex protein 1 subunit gamma	0
CNAG_01861	CNAG_01861-t26_1	236	236	1	1	0	21	6	0	6	9	1	1114427	1115898	CP003830.1	26S proteasome non-ATPase regulatory subunit 10	0
CNAG_07524	CNAG_07524-t26_1	998	998	1	1	8	65	2	1	30	32	-1	882798	887316	CP003822.1	AMP deaminase	0
CNAG_02704	CNAG_02704-t26_1	224	224	1	1	2	4	0	2	2	0	1	959349	960325	CP003822.1	hypothetical protein	0
CNAG_02683	CNAG_02683-t26_1	476	476	1	1	8	34	12	2	13	7	-1	1028384	1031316	CP003822.1	hypothetical protein	0
CNAG_01854	CNAG_01854-t26_1	841	841	1	1	4	29	2	5	19	3	-1	1096267	1100068	CP003830.1	heparinase II/III family protein	0
CNAG_01890	CNAG_01890-t26_1	763	763	1	1	4	21	1	4	13	3	1	1185312	1188371	CP003830.1	5-methyltetrahydropteroyltriglutamate- homocysteine S-methyltransferase	0
CNAG_07612	CNAG_07612-t26_1	359	359	1	1	8	41	26	1	11	3	-1	1180404	1182653	CP003830.1	hypothetical protein	0
CNAG_02700	CNAG_02700-t26_1	1561	95	1	2	22	62	3	3	53	3	-1	970996	976412	CP003822.1	C2H2 type zinc finger protein	0.939142
CNAG_02700	CNAG_02700-t26_2	1562	95	1	2	22	62	3	3	53	3	-1	970996	976412	CP003822.1	C2H2 type zinc finger protein	0.939181
CNAG_02692	CNAG_02692-t26_1	210	210	1	1	0	4	1	1	1	1	-1	1004243	1005469	CP003822.1	nitroreductase	0
CNAG_02712	CNAG_02712-t26_1	289	289	1	1	8	34	1	5	19	9	-1	939330	940856	CP003822.1	BUD32 protein kinase	0
CNAG_02660	CNAG_02660-t26_1	446	446	1	1	12	22	0	0	18	4	1	1093818	1095522	CP003822.1	hypothetical protein	0
CNAG_02697	CNAG_02697-t26_1	494	494	1	1	6	13	2	0	9	2	-1	987438	989681	CP003822.1	hypothetical protein	0
CNAG_01821	CNAG_01821-t26_1	226	226	1	1	2	22	3	11	4	4	1	1003386	1004845	CP003830.1	hypothetical protein	0
CNAG_01871	CNAG_01871-t26_1	416	416	1	1	10	18	0	1	11	6	1	1142754	1144619	CP003830.1	prolactin regulatory element-binding protein	0
CNAG_01833	CNAG_01833-t26_1	299	299	1	1	4	15	0	3	5	7	1	1034659	1036054	CP003830.1	translation initiation factor 4E	0
CNAG_01883	CNAG_01883-t26_1	322	144	1	2	14	43	0	0	20	23	-1	1171247	1173092	CP003830.1	hypothetical protein	0.552795
CNAG_01863	CNAG_01863-t26_1	1430	1430	1	1	6	24	0	1	21	2	1	1119893	1124831	CP003830.1	ATP-dependent helicase STH1/SNF2	0
CNAG_02680	CNAG_02680-t26_1	1579	1579	1	1	8	49	0	4	35	10	-1	1038093	1043768	CP003822.1	VPS15 protein kinase	0
CNAG_02685	CNAG_02685-t26_1	502	502	1	1	6	27	15	0	10	2	-1	1018998	1021264	CP003822.1	hypothetical protein	0
CNAG_01844	CNAG_01844-t26_1	735	735	1	1	8	35	2	1	22	10	-1	1060621	1063361	CP003830.1	tetracycline efflux protein	0
CNAG_07607	CNAG_07607-t26_1	498	498	1	1	8	21	2	0	12	7	-1	1026585	1028772	CP003830.1	chaperone regulator	0
CNAG_01820	CNAG_01820-t26_1	572	572	1	1	0	38	2	6	20	10	1	999759	1002752	CP003830.1	Pyruvate kinase pyruvate kinase variant	0
CNAG_01820	CNAG_01820-t26_2	529	529	1	1	0	38	1	6	20	11	1	999759	1002752	CP003830.1	Pyruvate kinase pyruvate kinase variant	0
CNAG_01847	CNAG_01847-t26_1	692	692	1	1	12	63	9	15	31	8	-1	1072446	1075885	CP003830.1	hypothetical protein	0
CNAG_02694	CNAG_02694-t26_1	577	577	1	1	4	39	5	18	12	4	-1	998795	1002468	CP003822.1	hypothetical protein hypothetical protein variant	0
CNAG_02694	CNAG_02694-t26_2	577	577	1	1	4	39	8	18	12	1	-1	998795	1002468	CP003822.1	hypothetical protein hypothetical protein variant	0
CNAG_01835	CNAG_01835-t26_1	595	595	1	1	6	58	7	4	17	30	-1	1038093	1041610	CP003830.1	hypothetical protein	0
CNAG_01856	CNAG_01856-t26_1	710	710	1	1	10	30	0	1	27	2	1	1101582	1104271	CP003830.1	hypothetical protein	0
CNAG_07527	CNAG_07527-t26_1	518	518	1	1	18	25	0	0	23	2	1	1011025	1012879	CP003822.1	alpha-16-mannosyltransferase	0
CNAG_01882	CNAG_01882-t26_1	644	644	1	1	4	17	2	0	11	4	-1	1167297	1169796	CP003830.1	histone-lysine N-methyltransferase H3 lysine-79 specific	0
CNAG_07611	CNAG_07611-t26_1	67	40	1	2	6	6	0	0	3	3	-1	1170371	1170866	CP003830.1	hypothetical protein	0.402985
CNAG_02674	CNAG_02674-t26_1	643	643	1	1	2	19	1	1	6	11	-1	1057598	1059941	CP003822.1	hypothetical protein	0
CNAG_01819	CNAG_01819-t26_1	276	276	1	1	0	17	7	0	6	4	-1	998364	999675	CP003830.1	large subunit ribosomal protein L1	0
CNAG_02686	CNAG_02686-t26_1	918	918	1	1	8	25	0	4	16	5	-1	1015614	1018863	CP003822.1	Cystathionine beta-lyase	0
CNAG_02708	CNAG_02708-t26_1	556	556	1	1	4	14	1	2	10	1	-1	947433	949594	CP003822.1	prenylcysteine oxidase/farnesylcysteine lyase	0
CNAG_02729	CNAG_02729-t26_1	646	646	1	1	22	39	0	4	32	3	-1	890000	892364	CP003822.1	hypothetical protein	0
CNAG_07610	CNAG_07610-t26_1	108	109	1	0	4	8	0	3	3	2	1	1119077	1119717	CP003830.1	hypothetical protein	0.00925926
CNAG_01839	CNAG_01839-t26_1	178	178	1	1	6	10	1	1	8	0	-1	1048593	1049710	CP003830.1	peptidyl-prolyl cis-trans isomerase NIMA- interacting 1	0
CNAG_01850	CNAG_01850-t26_1	1383	1383	1	1	0	47	2	4	29	12	-1	1084661	1090444	CP003830.1	Two-component-like sensor kinase	0
CNAG_01822	CNAG_01822-t26_1	109	109	1	1	0	14	1	5	1	7	1	1005653	1006502	CP003830.1	hypothetical protein	0
CNAG_01816	CNAG_01816-t26_2	283	283	1	1	20	60	1	23	30	6	1	993455	996304	CP003830.1	hypothetical protein hypothetical protein variant	0
CNAG_01816	CNAG_01816-t26_1	283	283	1	1	20	60	1	25	30	4	1	993455	996304	CP003830.1	hypothetical protein hypothetical protein variant	0
CNAG_01877	CNAG_01877-t26_1	544	544	1	1	0	6	0	0	3	3	1	1157996	1160127	CP003830.1	GMP synthase [glutamine-hydrolyzing]	0
CNAG_01879	CNAG_01879-t26_1	520	520	1	1	4	15	0	2	11	2	-1	1161739	1164051	CP003830.1	cathepsin A (carboxypeptidase C)	0
CNAG_01878	CNAG_01878-t26_1	367	367	1	1	0	10	1	1	4	4	-1	1160055	1161638	CP003830.1	myo-inositol 2-dehydrogenase	0
CNAG_02722	CNAG_02722-t26_1	313	313	1	1	4	17	0	11	5	1	1	906846	910161	CP003822.1	aldose reductase	0
CNAG_01872	CNAG_01872-t26_1	192	192	1	1	2	13	1	5	6	1	1	1144865	1146031	CP003830.1	Copper transport protein CTR2 putative	0
CNAG_01853	CNAG_01853-t26_1	87	87	1	1	0	12	1	9	0	2	1	1095192	1096246	CP003830.1	splicing factor 3B subunit 5	0
CNAG_01859	CNAG_01859-t26_1	883	883	1	1	4	30	1	1	24	4	-1	1108127	1111855	CP003830.1	hypothetical protein	0
CNAG_02725	CNAG_02725-t26_1	303	303	1	1	2	19	2	2	11	4	1	897389	898885	CP003822.1	20S proteasome subunit beta 2	0
CNAG_02673	CNAG_02673-t26_1	364	364	1	1	0	4	1	0	2	1	1	1060129	1061546	CP003822.1	NAD dependent epimerase/dehydratase	0
CNAG_02689	CNAG_02689-t26_1	157	157	1	1	6	26	1	18	4	3	1	1009751	1010799	CP003822.1	hypothetical protein	0
CNAG_02723	CNAG_02723-t26_1	736	736	1	1	20	61	0	2	39	20	-1	903267	906581	CP003822.1	hypothetical protein	0
CNAG_01862	CNAG_01862-t26_1	519	519	1	1	6	44	15	0	21	8	-1	1115829	1118936	CP003830.1	hexose transporter	0
CNAG_02656	CNAG_02656-t26_1	253	253	1	1	0	3	0	1	1	1	1	1108572	1109866	CP003822.1	translation machinery-associated protein 20	0
CNAG_02684	CNAG_02684-t26_1	707	707	1	1	2	38	14	1	8	15	1	1023011	1028605	CP003822.1	hypothetical protein	0
CNAG_01855	CNAG_01855-t26_1	271	271	1	1	0	1	0	0	1	0	1	1100145	1101425	CP003830.1	hypothetical protein	0
CNAG_01843	CNAG_01843-t26_1	369	369	1	1	4	11	0	1	10	0	1	1059496	1060706	CP003830.1	elongation factor Ts mitochondrial	0
CNAG_01881	CNAG_01881-t26_1	228	228	1	1	0	2	0	0	1	1	1	1166360	1167341	CP003830.1	molecular chaperone GrpE	0
CNAG_01886	CNAG_01886-t26_1	333	333	1	1	6	15	5	0	10	0	1	1179021	1180390	CP003830.1	hypothetical protein	0
CNAG_02671	CNAG_02671-t26_1	838	838	1	1	4	14	2	0	8	4	-1	1063809	1066903	CP003822.1	pre-mRNA-splicing factor cef1	0
CNAG_01869	CNAG_01869-t26_1	569	569	1	1	12	35	1	2	24	8	-1	1138781	1141093	CP003830.1	hypothetical protein	0
CNAG_01889	CNAG_01889-t26_1	330	330	1	1	4	11	2	2	6	1	-1	1183484	1185054	CP003830.1	Glutathione S-transferase	0
CNAG_02718	CNAG_02718-t26_1	450	450	1	1	4	35	2	2	18	13	1	921609	924265	CP003822.1	NAD binding dehydrogenase	0
CNAG_02670	CNAG_02670-t26_1	686	686	1	1	4	14	2	1	8	3	-1	1067061	1069583	CP003822.1	bud emergence protein 1	0
CNAG_01828	CNAG_01828-t26_1	500	500	1	1	6	26	1	1	14	10	1	1024673	1026784	CP003830.1	compass component swd1	0
CNAG_02654	CNAG_02654-t26_1	2251	2251	1	1	8	59	6	1	45	7	-1	1111312	1119092	CP003822.1	DNA polymerase epsilon catalytic subunit A	0
CNAG_02706	CNAG_02706-t26_1	328	328	1	1	10	16	0	4	10	2	1	951956	953329	CP003822.1	hypothetical protein	0
CNAG_07969	CNAG_07969-t26_1	309	34	1	8	67	25	0	0	22	3	1	930460	931520	CP003822.1	hypothetical protein	0.889968
CNAG_02679	CNAG_02679-t26_1	672	672	1	1	4	12	1	1	9	1	1	1043876	1046406	CP003822.1	mitochondrial distribution and morphology protein 31	0
CNAG_01841	CNAG_01841-t26_1	304	304	1	1	14	37	9	1	24	3	1	1052774	1054169	CP003830.1	GATA family transcription factor	0
CNAG_07608	CNAG_07608-t26_1	249	249	1	1	6	39	2	14	10	13	-1	1029066	1030603	CP003830.1	hypothetical protein	0
CNAG_02713	CNAG_02713-t26_1	137	137	1	1	2	29	1	21	2	5	1	935271	937119	CP003822.1	hypothetical protein	0
CNAG_02676	CNAG_02676-t26_1	363	363	1	1	2	11	2	2	5	2	1	1050473	1052148	CP003822.1	hypothetical protein	0
CNAG_01848	CNAG_01848-t26_1	1476	1476	1	1	34	71	3	9	52	7	-1	1077184	1082283	CP003830.1	hypothetical protein	0
CNAG_01845	CNAG_01845-t26_1	1086	1086	1	1	6	44	1	4	35	4	-1	1063632	1067774	CP003830.1	AGC/PKC protein kinase	0
CNAG_01860	CNAG_01860-t26_1	365	365	1	1	6	21	2	0	16	3	1	1112791	1114355	CP003830.1	ornithine cyclodeaminase	0
CNAG_01818	CNAG_01818-t26_1	292	292	1	1	4	36	0	17	15	4	1	997140	999627	CP003830.1	ATP synthase mitochondrial F1 complex assembly factor 2	0
CNAG_01891	CNAG_01891-t26_1	573	573	1	1	0	13	3	0	4	6	1	1188490	1190646	CP003830.1	RAD57 protein	0
CNAG_01852	CNAG_01852-t26_1	447	447	1	1	0	53	1	40	7	5	-1	1091015	1095103	CP003830.1	CCR4-NOT transcription complex subunit 2	0
CNAG_01870	CNAG_01870-t26_1	265	265	1	1	0	17	3	3	5	6	-1	1141246	1142608	CP003830.1	electron transfer flavoprotein beta subunit	0
CNAG_02705	CNAG_02705-t26_2	396	396	1	1	4	18	6	1	9	2	-1	953698	956061	CP003822.1	hypothetical protein hypothetical protein variant 1 hypothetical protein variant 2	0
CNAG_02705	CNAG_02705-t26_3	430	430	1	1	4	18	6	1	10	1	-1	953698	956061	CP003822.1	hypothetical protein hypothetical protein variant 1 hypothetical protein variant 2	0
CNAG_02705	CNAG_02705-t26_1	533	533	1	1	8	18	2	1	14	1	-1	953698	956061	CP003822.1	hypothetical protein hypothetical protein variant 1 hypothetical protein variant 2	0
CNAG_07528	CNAG_07528-t26_1	463	404	1	2	69	26	0	1	23	2	-1	1070491	1072131	CP003822.1	hypothetical protein	0.12743
CNAG_01836	CNAG_01836-t26_1	521	503	1	2	18	31	0	0	23	8	1	1042367	1044262	CP003830.1	long-chain acyl-CoA synthetase	0.0345489
CNAG_01865	CNAG_01865-t26_1	546	546	1	1	4	21	0	2	12	7	1	1127671	1130325	CP003830.1	hypothetical protein	0
CNAG_01849	CNAG_01849-t26_1	225	225	1	1	14	36	0	11	12	13	-1	1082604	1084393	CP003830.1	hypothetical protein	0
CNAG_02666	CNAG_02666-t26_1	634	634	1	1	8	15	0	2	13	0	1	1075207	1077463	CP003822.1	hypothetical protein	0
CNAG_02730	CNAG_02730-t26_1	633	633	1	1	4	20	0	1	15	4	1	887504	889813	CP003822.1	sorting nexin-41	0
CNAG_02699	CNAG_02699-t26_1	1401	1401	1	1	14	42	1	1	36	4	1	977655	982750	CP003822.1	hypothetical protein	0
CNAG_02701	CNAG_02701-t26_1	649	649	1	1	18	33	2	1	30	0	-1	968153	970487	CP003822.1	hypothetical protein	0
CNAG_02709	CNAG_02709-t26_1	91	91	1	1	2	5	1	0	3	1	1	946875	947396	CP003822.1	small subunit ribosomal protein S19	0
CNAG_01851	CNAG_01851-t26_1	337	337	1	1	8	30	9	2	11	8	1	1091377	1093329	CP003830.1	hypothetical protein	0
CNAG_02664	CNAG_02664-t26_1	537	537	1	1	2	22	4	9	8	1	-1	1080239	1083340	CP003822.1	D-lactate dehydrogenase	0
CNAG_02728	CNAG_02728-t26_1	361	361	1	1	8	13	1	0	10	2	-1	892510	894040	CP003822.1	peroxin-13	0
CNAG_02702	CNAG_02702-t26_1	864	864	1	1	6	30	0	1	17	12	1	964483	968105	CP003822.1	putative voltage-gated chloride channel	0
CNAG_02690	CNAG_02690-t26_1	336	336	1	1	4	20	4	0	12	4	1	1007809	1009663	CP003822.1	pirin	0
CNAG_02703	CNAG_02703-t26_2	787	787	1	1	10	26	6	3	14	3	-1	960152	964261	CP003822.1	hypothetical protein hypothetical protein variant	0
CNAG_02703	CNAG_02703-t26_1	875	875	1	1	12	26	2	3	15	6	-1	960152	964261	CP003822.1	hypothetical protein hypothetical protein variant	0
CNAG_02695	CNAG_02695-t26_2	724	724	1	1	4	25	1	7	11	6	1	994467	998434	CP003822.1	hypothetical protein hypothetical protein variant	0
CNAG_02695	CNAG_02695-t26_1	724	724	1	1	4	25	1	9	11	4	1	994467	998434	CP003822.1	hypothetical protein hypothetical protein variant	0
CNAG_02657	CNAG_02657-t26_1	290	290	1	1	0	8	4	0	1	3	1	1106312	1108438	CP003822.1	translation initiation factor 3 subunit G	0
CNAG_07525	CNAG_07525-t26_1	54	54	1	1	0	1	0	0	1	0	1	958088	958410	CP003822.1	hypothetical protein	0
CNAG_02691	CNAG_02691-t26_1	420	420	1	1	10	18	1	3	13	1	1	1005930	1007798	CP003822.1	hypothetical protein	0
CNAG_01857	CNAG_01857-t26_1	173	173	1	1	0	9	5	0	1	3	-1	1104571	1105353	CP003830.1	hypothetical protein	0
CNAG_01874	CNAG_01874-t26_1	151	151	1	1	0	10	2	4	2	2	-1	1146864	1148272	CP003830.1	Glutathione S-transferase	0
CNAG_01837	CNAG_01837-t26_1	938	938	1	1	8	42	3	3	30	6	-1	1044317	1048014	CP003830.1	vacuolar protein sorting-associated protein VPS35	0
CNAG_01846	CNAG_01846-t26_1	581	581	1	1	4	47	3	17	14	13	1	1069671	1072942	CP003830.1	flavoprotein	0
CNAG_01817	CNAG_01817-t26_1	674	674	1	1	12	50	5	12	29	4	-1	994134	996999	CP003830.1	signal recognition particle receptor subunit alpha	0
CNAG_01826	CNAG_01826-t26_1	644	644	1	1	6	30	6	6	14	4	-1	1018228	1021119	CP003830.1	transcription initiation factor TFIIH subunit 1	0
CNAG_02678	CNAG_02678-t26_1	274	274	1	1	2	14	2	4	3	5	-1	1046366	1048206	CP003822.1	hypothetical protein	0
CNAG_02659	CNAG_02659-t26_1	104	104	1	1	2	27	11	0	2	14	-1	1096380	1097930	CP003822.1	hypothetical protein hypothetical protein variant	0
CNAG_02659	CNAG_02659-t26_2	166	166	1	1	6	27	16	0	6	5	-1	1096380	1097930	CP003822.1	hypothetical protein hypothetical protein variant	0
CNAG_01834	CNAG_01834-t26_2	299	299	1	1	0	25	1	15	4	5	-1	1035947	1037969	CP003830.1	hypothetical protein hypothetical protein variant	0
CNAG_01834	CNAG_01834-t26_1	299	299	1	1	0	25	1	14	4	6	-1	1035947	1037969	CP003830.1	hypothetical protein hypothetical protein variant	0
CNAG_01873	CNAG_01873-t26_1	266	266	1	1	10	17	6	0	9	2	1	1146188	1147323	CP003830.1	hypothetical protein	0
CNAG_02682	CNAG_02682-t26_1	1056	1056	1	1	12	57	8	5	33	11	1	1031002	1035765	CP003822.1	hypothetical protein	0
CNAG_02688	CNAG_02688-t26_1	272	272	1	1	6	22	0	14	4	4	-1	1011840	1014060	CP003822.1	hypothetical protein	0
CNAG_02715	CNAG_02715-t26_1	600	600	1	1	14	26	0	0	21	5	1	931784	934022	CP003822.1	alpha-16-mannosyltransferase	0
CNAG_02667	CNAG_02667-t26_1	675	675	1	1	8	19	1	3	11	4	1	1072297	1075040	CP003822.1	hypothetical protein	0
CNAG_01868	CNAG_01868-t26_1	299	299	1	1	8	26	4	2	12	8	1	1137598	1138831	CP003830.1	protein KTI12	0
CNAG_02693	CNAG_02693-t26_1	367	367	1	1	0	9	2	0	4	3	1	1002454	1004335	CP003822.1	solute carrier family 25 (mitochondrial carnitine/acylcarnitine transporter) member 20/29	0
CNAG_02655	CNAG_02655-t26_1	375	375	1	1	0	2	1	0	1	0	-1	1109821	1111300	CP003822.1	hypothetical protein	0
CNAG_01884	CNAG_01884-t26_1	390	390	1	1	2	19	1	2	7	9	1	1174290	1176233	CP003830.1	large subunit ribosomal protein L3	0
CNAG_01864	CNAG_01864-t26_1	484	484	1	1	6	27	1	3	19	4	1	1125326	1127598	CP003830.1	hypothetical protein	0
CNAG_01840	CNAG_01840-t26_1	447	447	1	1	0	22	0	2	12	8	1	1049922	1052227	CP003830.1	tubulin beta chain	0
CNAG_01876	CNAG_01876-t26_1	844	844	1	1	16	27	1	0	22	4	-1	1153838	1156959	CP003830.1	TBC1 domain family member 5	0
CNAG_01885	CNAG_01885-t26_1	770	770	1	1	12	37	1	2	31	3	-1	1176015	1178953	CP003830.1	DNA polymerase sigma subunit	0
CNAG_02663	CNAG_02663-t26_1	430	430	1	1	6	61	0	1	9	51	1	1083565	1085612	CP003822.1	ribonucleoside-diphosphate reductase subunit M2	0
CNAG_01858	CNAG_01858-t26_1	553	549	1	1	18	48	7	7	30	4	1	1104365	1107650	CP003830.1	hypothetical protein	0.00723327
CNAG_01815	CNAG_01815-t26_1	990	990	1	1	16	37	0	2	33	2	-1	989854	993351	CP003830.1	hypothetical protein	0
CNAG_01866	CNAG_01866-t26_1	1107	1107	1	1	26	71	12	2	54	3	-1	1130130	1134696	CP003830.1	hypothetical protein	0
CNAG_02707	CNAG_02707-t26_1	463	463	1	1	4	23	15	0	8	0	1	949796	951728	CP003822.1	hypothetical protein	0
