## Supplementary Table S6 for "Rampant transposition following RNAi loss causes hypermutation and antifungal drug resistance in clinical isolates of a human fungal pathogen"

### Sheet: Sheet1
Experiment	Strain	Drug medium	Mutation rate (mu)	Lower 95% CI	Upper 95% CI
Phylogenetic cluster	H99	YPD + rapamycin + FK506	1.62196e-08	8.1481e-09	2.61958e-08
Phylogenetic cluster	KN99⍺ msh2Δ	YPD + rapamycin + FK506	3.6453e-07	2.7169e-07	4.6711e-07
Phylogenetic cluster	PMHc1051.ENR.STOR	YPD + rapamycin + FK506	7.6327e-08	4.1207e-08	1.18921e-07
Phylogenetic cluster	NRHc5014.ENR	YPD + rapamycin + FK506	5.427e-08	2.2209e-08	9.5959e-08
Phylogenetic cluster	Bt133	YPD + rapamycin + FK506	5.4216e-08	3.611e-08	7.4918e-08
Phylogenetic cluster	Bt65	YPD + rapamycin + FK506	2.3437e-07	1.6917e-07	3.0713e-07
Phylogenetic cluster	Bt81	YPD + rapamycin + FK506	4.9565e-07	3.6128e-07	6.4515e-07
Phylogenetic cluster	Bt89	YPD + rapamycin + FK506	5.5533e-08	3.5904e-08	7.8174e-08
Phylogenetic cluster	Bt98	YPD + rapamycin + FK506	3.763e-08	2.1688e-08	5.6624e-08
Phylogenetic cluster	Bt84	YPD + rapamycin + FK506	4.7371e-08	2.9493e-08	6.8217e-08
Phylogenetic cluster	Bt40	YPD + rapamycin + FK506	4.7439e-08	3.007e-08	6.7587e-08
Phylogenetic cluster	PMHc1035.ENR.STOR	YPD + rapamycin + FK506	1.7527e-09	2.0825e-10	4.28211e-09
Phylogenetic cluster	Bt146	YPD + rapamycin + FK506	8.0101e-08	5.3766e-08	1.10142e-07
Phylogenetic cluster	Bt115	YPD + rapamycin + FK506	3.0241e-08	1.7364e-08	4.5598e-08
Phylogenetic cluster	Bt76	YPD + rapamycin + FK506	3.2637e-08	1.7957e-08	5.035e-08
Phylogenetic cluster	H99	YNB + 5-FOA	1.81743e-08	9.3937e-09	2.8947e-08
Phylogenetic cluster	KN99⍺ msh2Δ	YNB + 5-FOA	2.085e-07	1.4601e-07	2.7889e-07
Phylogenetic cluster	PMHc1051.ENR.STOR	YNB + 5-FOA	1.42e-08	4.4e-09	2.78e-08
Phylogenetic cluster	NRHc5014.ENR	YNB + 5-FOA	1.33714e-08	2.7721e-09	2.9234e-08
Phylogenetic cluster	Bt133	YNB + 5-FOA	3.0762e-08	1.8718e-08	4.4898e-08
Phylogenetic cluster	Bt65	YNB + 5-FOA	2.9882e-08	1.5149e-08	4.8048e-08
Phylogenetic cluster	Bt81	YNB + 5-FOA	2.5563e-08	1.0128e-08	4.5787e-08
Phylogenetic cluster	Bt89	YNB + 5-FOA	1.82913e-08	9.5379e-09	2.90058e-08
Phylogenetic cluster	Bt98	YNB + 5-FOA	2.439e-08	1.2788e-08	3.857e-08
Phylogenetic cluster	Bt84	YNB + 5-FOA	3.9622e-08	2.3909e-08	5.8105e-08
Phylogenetic cluster	Bt40	YNB + 5-FOA	1.3888e-08	6.8096e-09	2.26916e-08
Phylogenetic cluster	PMHc1035.ENR.STOR	YNB + 5-FOA	1.7527e-09	2.0825e-10	4.28211e-09
Phylogenetic cluster	Bt146	YNB + 5-FOA	2.5904e-08	1.4262e-08	3.995e-08
Phylogenetic cluster	Bt115	YNB + 5-FOA	1.19849e-08	5.4867e-09	2.02079e-08
Phylogenetic cluster	Bt76	YNB + 5-FOA	2.2108e-08	1.1092e-08	3.5728e-08
Phylogenetic cluster	H99	YNB + 5-FC	8.7661e-06	6.5824e-06	1.11734e-05
Phylogenetic cluster	KN99⍺ msh2Δ	YNB + 5-FC	2.2795e-05	1.7507e-05	2.8584e-05
Phylogenetic cluster	PMHc1051.ENR.STOR	YNB + 5-FC	2.41e-06	1.19e-06	3.93e-06
Phylogenetic cluster	NRHc5014.ENR	YNB + 5-FC	2.1792e-05	1.4567e-05	3.0044e-05
Phylogenetic cluster	Bt133	YNB + 5-FC	9.6888e-07	5.4916e-07	1.47126e-06
Phylogenetic cluster	Bt65	YNB + 5-FC	9.7206e-07	4.4965e-07	1.63143e-06
Phylogenetic cluster	Bt81	YNB + 5-FC	5.1186e-06	3.0136e-06	7.6119e-06
Phylogenetic cluster	Bt89	YNB + 5-FC	5.7088e-06	4.1105e-06	7.494e-06
Phylogenetic cluster	Bt98	YNB + 5-FC	3.2957e-06	2.1303e-06	4.6399e-06
Phylogenetic cluster	Bt84	YNB + 5-FC	9.6523e-06	7.2897e-06	1.22521e-05
Phylogenetic cluster	Bt40	YNB + 5-FC	5.9039e-06	4.2824e-06	7.7108e-06
Phylogenetic cluster	PMHc1035.ENR.STOR	YNB + 5-FC	0	0	0
Phylogenetic cluster	Bt146	YNB + 5-FC	1.844e-06	1.1113e-06	2.7063e-06
Phylogenetic cluster	Bt115	YNB + 5-FC	5.2237e-06	3.6944e-06	6.941e-06
Phylogenetic cluster	Bt76	YNB + 5-FC	1.9383e-06	1.1264e-06	2.9035e-06
Temperature Fluctuation	H99, 30°C	YPD + rapamycin + FK506	2.4675e-08	1.0094e-08	4.3636e-08
Temperature Fluctuation	KN99⍺ msh2Δ, 30°C	YPD + rapamycin + FK506	8.6095e-07	5.9379e-07	1.16326e-06
Temperature Fluctuation	H99⍺ ago1Δ, 30°C	YPD + rapamycin + FK506	2.32585e-08	7.8511e-09	4.41895e-08
Temperature Fluctuation	H99⍺ rdp1Δ, 30°C	YPD + rapamycin + FK506	2.18193e-08	7.7536e-09	4.0712e-08
Temperature Fluctuation	Bt65, 30°C	YPD + rapamycin + FK506	1.82145e-07	9.4478e-08	2.89602e-07
Temperature Fluctuation	Bt81, 30°C	YPD + rapamycin + FK506	1.11647e-06	7.8357e-07	1.49118e-06
Temperature Fluctuation	H99, 37°C	YPD + rapamycin + FK506	1.93343e-08	2.9648e-09	4.51205e-08
Temperature Fluctuation	KN99⍺ msh2Δ, 37°C	YPD + rapamycin + FK506	1.4212e-06	8.6913e-07	2.06821e-06
Temperature Fluctuation	H99⍺ ago1Δ, 37°C	YPD + rapamycin + FK506	3.09298e-08	8.2126e-09	6.33733e-08
Temperature Fluctuation	H99⍺ rdp1Δ, 37°C	YPD + rapamycin + FK506	3.9811e-08	1.2481e-08	7.7534e-08
Temperature Fluctuation	Bt65, 37°C	YPD + rapamycin + FK506	1.28817e-07	5.5037e-08	2.23771e-07
Temperature Fluctuation	Bt81, 37°C	YPD + rapamycin + FK506	3.5813e-07	2.122e-07	5.3068e-07
Bt65 F1 progeny	Bt65a	YPD + rapamycin + FK506	1.27457e-07	7.6341e-08	1.87716e-07
Bt65 F1 progeny	H99⍺ crg1Δ	YPD + rapamycin + FK506	1.70193e-08	7.0834e-09	2.98872e-08
Bt65 F1 progeny	Bt65 x H99 F1 progeny #1	YPD + rapamycin + FK506	2.25506e-08	9.5545e-09	3.93102e-08
Bt65 F1 progeny	Bt65 x H99 F1 progeny #2	YPD + rapamycin + FK506	2.7888e-07	1.7733e-07	3.9659e-07
Bt65 F1 progeny	Bt65 x H99 F1 progeny #3	YPD + rapamycin + FK506	2.2654e-07	1.4532e-07	3.2042e-07
Bt65 F1 progeny	Bt65 x H99 F1 progeny #4	YPD + rapamycin + FK506	2.4266e-08	1.0507e-08	4.1916e-08
Bt65 F1 progeny	Bt65 x H99 F1 progeny #5	YPD + rapamycin + FK506	6.6136e-09	1.7808e-09	1.34964e-08
Bt65 F1 progeny	Bt65 x H99 F1 progeny #6	YPD + rapamycin + FK506	1.33269e-08	3.7109e-09	2.69298e-08
Bt65 F1 progeny	Bt65 x H99 F1 progeny #7	YPD + rapamycin + FK506	1.07862e-07	6.2656e-08	1.61609e-07
Bt65 F1 progeny	Bt65 x H99 F1 progeny #8	YPD + rapamycin + FK506	1.16643e-07	6.9514e-08	1.72279e-07
Bt65 F1 progeny	Bt65 x H99 F1 progeny #9	YPD + rapamycin + FK506	7.7813e-08	4.2201e-08	1.20952e-07
Bt65 F1 progeny	Bt65 x H99 F1 progeny #10	YPD + rapamycin + FK506	5.80508e-09	9.7708e-10	1.32958e-08
Bt65 F1 progeny	Bt65 x H99 F1 progeny #11	YPD + rapamycin + FK506	2.6131e-08	1.1815e-08	4.4302e-08
Bt65 F1 progeny	Bt65 x H99 F1 progeny #12	YPD + rapamycin + FK506	5.3488e-08	2.9234e-08	8.2808e-08
Bt65 F1 progeny	Bt65 x H99 F1 progeny #13	YPD + rapamycin + FK506	2.515e-08	1.0992e-08	4.3272e-08
Bt65 F1 progeny	Bt65 x H99 F1 progeny #14	YPD + rapamycin + FK506	2.5093e-08	1.096e-08	4.3185e-08
Bt65 F1 progeny	Bt65 x H99 F1 progeny #15	YPD + rapamycin + FK506	3.202e-08	1.4304e-08	5.4576e-08
Bt65 F1 progeny	Bt65 x H99 F1 progeny #16	YPD + rapamycin + FK506	1.91817e-08	8.3491e-09	3.30605e-08
Bt65 F1 progeny	Bt65 x H99 F1 progeny #17	YPD + rapamycin + FK506	5.0362e-08	2.6659e-08	7.9262e-08
Bt65 F1 progeny	Bt65 x H99 F1 progeny #18	YPD + rapamycin + FK506	3.3429e-08	1.6286e-08	5.4785e-08
Bt65 F1 progeny	Bt65 x H99 F1 progeny #19	YPD + rapamycin + FK506	4.7285e-07	3.2788e-07	6.3662e-07
Bt65 F1 progeny	Bt65 x H99 F1 progeny #20	YPD + rapamycin + FK506	2.28272e-08	8.9816e-09	4.09974e-08
Bt65 F1 progeny	Bt65 x H99 F1 progeny #21	YPD + rapamycin + FK506	1.36118e-08	4.6434e-09	2.57673e-08
Bt65 F1 progeny	Bt65 x H99 F1 progeny #22	YPD + rapamycin + FK506	1.37526e-08	4.856e-09	2.57194e-08
Bt65 F1 progeny	Bt65 x H99 F1 progeny #23	YPD + rapamycin + FK506	1.05293e-07	6.2171e-08	1.5633e-07
Bt65 F1 progeny	Bt65 x H99 F1 progeny #24	YPD + rapamycin + FK506	4.1501e-07	2.9227e-07	5.5303e-07
Bt65 F1 progeny	Bt65 x H99 F1 progeny #25	YPD + rapamycin + FK506	1.44777e-08	2.8779e-09	3.19686e-08
Bt65 F1 progeny	Bt65 x H99 F1 progeny #26	YPD + rapamycin + FK506	4.0401e-08	1.7883e-08	6.9135e-08
Bt65 F1 progeny	Bt65 x H99 F1 progeny #27	YPD + rapamycin + FK506	2.4465e-07	1.3306e-07	3.7971e-07
Bt65 F1 progeny	Bt65 x H99 F1 progeny #28	YPD + rapamycin + FK506	5.4223e-07	3.7476e-07	7.3162e-07
Bt65 F1 progeny	Bt65 x H99 F1 progeny #29	YPD + rapamycin + FK506	1.28836e-07	7.7181e-08	1.89726e-07
Bt65 F1 progeny	Bt65 x H99 F1 progeny #30	YPD + rapamycin + FK506	0	0	0
Bt65 F1 progeny	Bt65 x H99 F1 progeny #31	YPD + rapamycin + FK506	4.2099e-08	1.7598e-08	7.3796e-08
Bt65 F1 progeny	Bt65 x H99 F1 progeny #32	YPD + rapamycin + FK506	3.7285e-07	2.37e-07	5.3031e-07
Bt65 F1 progeny	Bt65 x H99 F1 progeny #33	YPD + rapamycin + FK506	2.37997e-08	8.2823e-09	4.47392e-08
Bt65 F1 progeny	Bt65 x H99 F1 progeny #34	YPD + rapamycin + FK506	4.6688e-07	3.1041e-07	6.4589e-07
Bt65 F1 progeny	Bt65 x H99 F1 progeny #35	YPD + rapamycin + FK506	3.09632e-09	2.6642e-10	7.93921e-09
Bt65 F1 progeny	Bt65 x H99 F1 progeny #36	YPD + rapamycin + FK506	2.12179e-08	6.8398e-09	4.09463e-08
Bt65 F1 progeny	Bt65 x H99 F1 progeny #37	YPD + rapamycin + FK506	1.06425e-08	2.4831e-09	2.25905e-08
Bt65 F1 progeny	Bt65 x H99 F1 progeny #38	YPD + rapamycin + FK506	1.2318e-07	6.7487e-08	1.90459e-07
Bt65 F1 progeny	Bt65 x H99 F1 progeny #39	YPD + rapamycin + FK506	2.0338e-07	1.1582e-07	3.0806e-07
Bt65 F1 progeny	Bt65 x H99 F1 progeny #40	YPD + rapamycin + FK506	1.56272e-07	8.722e-08	2.39273e-07
Bt65 F1 progeny	Bt65 x H99 F1 progeny #41	YPD + rapamycin + FK506	1.50021e-07	8.4946e-08	2.27937e-07
Bt65 F1 progeny	Bt65 x H99 F1 progeny #42	YPD + rapamycin + FK506	2.0334e-07	8.0759e-08	3.63858e-07
Bt65 F1 progeny	Bt65 x H99 F1 progeny #43	YPD + rapamycin + FK506	4.145e-08	1.9349e-08	6.9281e-08
Bt65 F1 progeny	Bt65 x H99 F1 progeny #44	YPD + rapamycin + FK506	3.0908e-07	1.7771e-07	4.6571e-07
Bt65 F1 progeny	Bt65 x H99 F1 progeny #45	YPD + rapamycin + FK506	5.1148e-08	3.9149e-09	1.33169e-07
Bt65 F1 progeny	Bt65 x H99 F1 progeny #46	YPD + rapamycin + FK506	7.1623e-08	2.5977e-08	1.32652e-07
Bt65 F1 progeny	Bt65 x H99 F1 progeny #47	YPD + rapamycin + FK506	3.37894e-09	2.5863e-10	8.79736e-09
Bt81 F1 progeny	Bt81a	YPD + rapamycin + FK506	6.0925e-07	4.7269e-07	7.5823e-07
Bt81 F1 progeny	H99⍺ crg1Δ	YPD + rapamycin + FK506	2.7144e-08	1.4204e-08	4.2968e-08
Bt81 F1 progeny	Bt81 x H99 F1 progeny #1	YPD + rapamycin + FK506	1.22e-07	6.58e-08	1.89e-07
Bt81 F1 progeny	Bt81 x H99 F1 progeny #2	YPD + rapamycin + FK506	2.55096e-08	9.3346e-09	4.70928e-08
Bt81 F1 progeny	Bt81 x H99 F1 progeny #3	YPD + rapamycin + FK506	4.8329e-08	2.0686e-08	8.389e-08
Bt81 F1 progeny	Bt81 x H99 F1 progeny #4	YPD + rapamycin + FK506	2.39689e-08	8.4113e-09	4.4924e-08
Bt81 F1 progeny	Bt81 x H99 F1 progeny #5	YPD + rapamycin + FK506	2.17155e-08	6.7152e-09	4.24804e-08
Bt81 F1 progeny	Bt81 x H99 F1 progeny #6	YPD + rapamycin + FK506	4.0672e-08	1.5574e-08	7.3817e-08
Bt81 F1 progeny	Bt81 x H99 F1 progeny #7	YPD + rapamycin + FK506	6.35231e-09	9.7409e-10	1.48244e-08
Bt81 F1 progeny	Bt81 x H99 F1 progeny #8	YPD + rapamycin + FK506	4.2611e-08	1.6374e-08	7.7232e-08
Bt81 F1 progeny	Bt81 x H99 F1 progeny #9	YPD + rapamycin + FK506	3.3794e-08	1.2338e-08	6.244e-08
Bt81 F1 progeny	Bt81 x H99 F1 progeny #10	YPD + rapamycin + FK506	8.99e-08	3.87e-08	1.56e-07
Bt81 F1 progeny	Bt81 x H99 F1 progeny #11	YPD + rapamycin + FK506	3.6341e-08	1.3686e-08	6.6375e-08
Bt81 F1 progeny	Bt81 x H99 F1 progeny #12	YPD + rapamycin + FK506	2.74289e-08	8.6677e-09	5.3281e-08
Bt81 F1 progeny	Bt81 x H99 F1 progeny #13	YPD + rapamycin + FK506	2.25e-07	1.23e-07	3.49e-07
Bt81 F1 progeny	Bt81 x H99 F1 progeny #14	YPD + rapamycin + FK506	3.7838e-08	1.5407e-08	6.7039e-08
Bt81 F1 progeny	Bt81 x H99 F1 progeny #15	YPD + rapamycin + FK506	3.03e-08	1.2736e-08	5.2994e-08
Bt81 F1 progeny	Bt81 x H99 F1 progeny #17	YPD + rapamycin + FK506	2.9639e-08	1.075e-08	5.4894e-08
Bt81 F1 progeny	Bt81 x H99 F1 progeny #18	YPD + rapamycin + FK506	3.8186e-08	1.7362e-08	6.4582e-08
Bt81 F1 progeny	Bt81 x H99 F1 progeny #34	YPD + rapamycin + FK506	5.22e-08	1.91e-08	9.64e-08
ZNF3 Complementation	H99	YPD + rapamycin + FK506	1.93408e-08	7.3037e-09	3.52879e-08
ZNF3 Complementation	Bt65	YPD + rapamycin + FK506	1.59328e-07	9.0785e-08	2.41254e-07
ZNF3 Complementation	Bt133	YPD + rapamycin + FK506	3.3057e-08	1.7645e-08	5.1805e-08
ZNF3 Complementation	Bt65 + ZNF3-1	YPD + rapamycin + FK506	2.7012e-08	1.2148e-08	4.5903e-08
ZNF3 Complementation	Bt65 + ZNF3-2	YPD + rapamycin + FK506	1.47534e-08	5.3407e-09	2.73439e-08
AGO1/RDP1 Deletion	H99	YPD + rapamycin + FK506	4.1603e-08	1.6684e-08	7.416e-08
AGO1/RDP1 Deletion	KN99⍺ msh2Δ	YPD + rapamycin + FK506	4.463e-07	3.0715e-07	6.0387e-07
AGO1/RDP1 Deletion	Bt65	YPD + rapamycin + FK506	2.6538e-07	1.5818e-07	3.9192e-07
AGO1/RDP1 Deletion	Bt65 rdp1Δ	YPD + rapamycin + FK506	2.5707e-07	1.5905e-07	3.7156e-07
AGO1/RDP1 Deletion	Bt65 ago1Δ	YPD + rapamycin + FK506	2.596e-07	1.588e-07	3.7772e-07
AGO1/RDP1 Deletion	Bt65 + ZNF3-1	YPD + rapamycin + FK506	7.1329e-08	3.5701e-08	1.15408e-07
AGO1/RDP1 Deletion	Bt65 + ZNF3-1 ago1Δ	YPD + rapamycin + FK506	3.6636e-07	2.3455e-07	5.1882e-07
AGO1/RDP1 Deletion	Bt65 + ZNF3-2	YPD + rapamycin + FK506	6.7882e-08	3.3623e-08	1.1038e-07
AGO1/RDP1 Deletion	Bt65 + ZNF3-2 rdp1Δ	YPD + rapamycin + FK506	3.9329e-07	2.37e-07	5.7722e-07
AGO1/RDP1 Deletion	Bt65 + ZNF3-2 ago1Δ	YPD + rapamycin + FK506	3.3407e-07	2.2096e-07	4.6367e-07
